# Mosaic origin of the eukaryotic kinetochore

**DOI:** 10.1101/514885

**Authors:** Jolien J.E. van Hooff, Eelco Tromer, Geert J.P.L. Kops, Berend Snel

## Abstract

The emergence of eukaryotes from ancient prokaryotic lineages was accompanied by a remarkable increase in cellular complexity. While prokaryotes use simple systems to connect DNA to the segregation machinery during cell division, eukaryotes use a highly complex protein assembly known as the kinetochore. Although conceptually similar, prokaryotic segregation systems and eukaryotic kinetochore proteins share no homology, raising the question of the origins of the latter. Using large-scale gene family reconstruction, sensitive profile-versus-profile homology detection and protein structural comparisons, we here reveal that the kinetochore of the last eukaryotic common ancestor (LECA) consisted of 52 proteins that share deep evolutionary histories with proteins involved in a few prokaryotic processes and a multitude of eukaryotic processes, including ubiquitination, chromatin regulation and flagellar as well as vesicular transport systems. We find that gene duplications played a major role in shaping the kinetochore: roughly half of LECA kinetochore proteins have other kinetochore proteins as closest homologs. Some of these (e.g. subunits of the Mis12 complex) have no detectable homology to any other eukaryotic protein, suggesting they arose as kinetochore-specific proteins de novo before LECA. We propose that the primordial kinetochore evolved from proteins involved in various (pre-)eukaryotic systems as well as novel proteins, after which a subset duplicated to give rise to the complex kinetochore of LECA.
