## Supplementary_Table_3 for "Mosaic origin of the eukaryotic kinetochore"

### Sheet: Overview
Supplementary Table 3
Structural information on kinetochore proteins
* PDB entries of structures used in this study
* Links to structural and related database
1. UBC-RWD (Spc24-25, CenpO-P, Kn1-Zwint-1, Mad1 Csm1)
2. Histone (CenpA, CenpT-W-X-S)
3. TBP-like (CenpL-N)
4. winged-helix (Ska1)
5. all kinetochore structures used in this study

### Sheet: UBC-RWD
Proteins	PDB entry	Database
Mcm21/CENPO (yeast)	5MU3_A	PFAM	http://pfam.xfam.org/family/PF00179	(UBC-like)
Ctf19/CENPP (yeast)	5MU3_B		http://pfam.xfam.org/family/PF08317	(Knl1)
FANCL (human)	3ZQS		http://pfam.xfam.org/family/PF17097	(Zwint-1)
FANCL (drosophila)	3K1L_B		http://pfam.xfam.org/family/PF08286	(Spc24)
SPC24 (chicken)	3VZA_C		http://pfam.xfam.org/family/PF08234	(Spc25)
SPC25 (chicken)	3VZA_A		http://pfam.xfam.org/family/PF05557	(Mad1)
MAD1L1 (human)	4DZO_A		http://pfam.xfam.org/family/PF12539	(Csm1)
Csm1 (yeast)	3N4X_A		http://pfam.xfam.org/family/PF09496	(CenpO)
Knl1/CASC5 (human)	4NF9, 4NFA		http://pfam.xfam.org/family/PF13096	(CenpP)
UFC1 (human)	2Z6O		http://pfam.xfam.org/family/PF09765	(FancL)
TSG101/UEV1 (human)	5VKG_A	ECOD	http://prodata.swmed.edu/ecod/complete/tree?id=216	(UBC-like)
Ubc9/UBE2I (human)	4Y1L_B		http://prodata.swmed.edu/ecod/complete/tree?id=4099	(KT_RWD)
RWDD1 (human)	2EBM	CATH	http://www.cathdb.info/version/latest/superfamily/3.10.110.10
RWDD2A (human)	2DAW
RWDD2B (human)	2DAX
RWDD3/RSUME (human)	2EBK
RNF25 (human)	2DAY_A
GCN2 (mouse)	1UKX
Gcn2 (yeast)	2YZ0
UBE2S (human)	1ZDN_A
UBE2Q2 (human)	1ZUO_A
UBE2M (human)	3O2U_A
BIRC6 (human)	3CEG_A
note that this is not an exhaustive list of UBC-like domains, but we selected structures that represent each of the different UBC classes

### Sheet: Histone
Proteins	PDB entry	Database
CenpS (chicken)	3VH6_A	PFAM	http://pfam.xfam.org/clan/CL0012
CenpT (chicken)	3VH6_T	ECOD	http://prodata.swmed.edu/ecod/complete/tree?id=148
CenpW (chicken)	3VH6_W	CATH	http://www.cathdb.info/version/latest/superfamily/1.10.20.10
CenpX (chicken)	3VH6_D
H3.2 (human)	6ESF_A
H4 (human)	6ESF_B
H2A (human)	6ESF_C
H2B1.1 (human)	6ESF_D
CenpA (human)	6C0W_A
CCAAT binding protein (A. nidulans)	4G91_C
HMf_2 (M. fervidus)	5T5K_A
NFYB (human)	1N1J_A
NFYC (human)	1N1J_B
NC2A (human)	1JFI_A
NC2B (human)	1JFI_B
Mhf1/CenpS (yeast)	3V9R_A
Mhf2/CenpX (yeast)	3V9R_B
Taf12 (human)	1H3O_B
Taf4 (human)	1H3O_A
Taf11 (human)	1BH8_B
Taf13 (human)	1BH8_A
Taf9 (fly)	1TAF_A
Taf6 (fly)	1TAF_B
pNob8_parBC (S. sp. NOB8H2)	4RS7_A
Dpoe4 (S. pombe)	5Y27_A
Dpoe3 (S. pombe)	5Y27_A
Dpoe4 (fly)	2BYK_A
Dpoe3 (fly)	2BYK_B
diHistone (M. kandleri)	1F1E_A
Son of Sevenless (human)	1Q9C_A
Taf8 (human)	4WV4_B
Taf10 (human)	4WV4_A

### Sheet: TBP-like
Proteins	PDB entry	Database
CenpN (human)	6EQT_A	PFAM	http://pfam.xfam.org/clan/CL0407	(TBP-like)
Iml3/CenpL (yeast)	4JE3_A		http://pfam.xfam.org/family/CENP-N	(CenpN)
Chl4/CenpN (yeast)	4JE3_B		http://pfam.xfam.org/family/CENP-L	(CenpL)
AIM (human)	4O7Q	ECOD	http://prodata.swmed.edu/ecod/complete/tree?id=331	(TBP-like)
IntS9 (yeast)	5VW_A		http://prodata.swmed.edu/ecod/complete/tree?id=3771.1.1.1	(CenpN)
IntS11 (yeast)	5V8W_B		http://prodata.swmed.edu/ecod/complete/tree?id=3435	(CenpL)
Spermidine synthase (human)	3C6K_A	CATH	http://www.cathdb.info/version/latest/superfamily/3.30.310.10	(TBP-like)
TBP (human)	1QNA_A
AP4B1 (human)	2MJ7_A
AP2B1 (human)	2G30_A
TBP (yeast)	1RM1
Adenosylmethionne decarboxylase (A. aeolicus)	2III_A
Phosphomannomutase (P. horikoshii)	1WQA_A
RocCOR (human)	3DPU_A
sirA (B. subtilis)	4TPS_A
COPG1 (human)	1R4X_A
zipA (E. coli)	1F46_A
Rnase H3 (A. aeolicus)	3VN5_A
BRSK2 (human)	4Y0M_B
SM (P. aerophilum)	1M5Q
Rnase III-BST (G. stearothermophilus)	2D0A
RNA triphosphatase (yeast)	1D8I
Med18 (yeast)	2HZM_B
Med20 (yeast)	2HZM_A
AMPK (human)	200X_A
Crl (P. mirabilis)	3RPJ_A
CopB (human)	5A1U_G
note that this is not an exhaustive list of TBP-like domains

### Sheet: winged-helix (Ska1)
Proteins	PDB entry	Database
Ska1 (human)	4ca0 4c9y	PFAM	http://pfam.xfam.org/family/PF07160	(Ska1)
Ska1 (worm)	2lyc	ECOD	http://prodata.swmed.edu/ecod/complete/tree?id=101.1.2	(winged-helix)
RepA (bacteria)	4pt7	CATH	http://www.cathdb.info/version/latest/superfamily/1.10.10.1890	(Ska1)
40S ribosomal protein S27A	6fai_I
Orc2 (human)	4gc_B
Rpb1 (human)	5iy8_Q
Cdc6 (human)	1fnn_A
Snf8 (human)	3cuq_A
Vps36 (yeast)	1w7p_D
Rio2 kinase (human)	4gyi_A
Tubr (bacteria)	4asn
Mphosh6 (human)	6d6r_L
Scc1 (yeast)	1w1w_E
Foxq1 (human)	1kq8
Cdt1 (human)	2klo
note that there are a great number of structurally similar proteins with a winge-helix domain, we only listed a subset.

### Sheet: KT_structures
Protein/domain	PDB entry and chain
Mad1	4dzo_A
Mad2	4aez_B	2vfx_A	3abd_A
Bub3	1yfq_A
Cdc20	5g04_R	4gga_A	4aez_A	4ggc_A
MadBub	5khu_Q	5lcw_S	4aez_C	2wvi_A	4qpm_A	3esl_A	4a1g_A
MadBub Tpr	5khu_Q	5lcw_S	4aez_C	2wvi_A	3esl_A	4a1g_A
Madbub Kinase	5khu_Q	4qpm_A
Mps1	2zmd_A	3dbq_A	5ei6_A	4js8_A	4b94_A	4h7y_A
Mps1 Tpr	4b94_A	4h7x_A
Mps1 kinase	2zmd_A	3dbq_A	5ei6_A	4js8_A
p31comet	2qyf_B
Trip13	4xgu_A
Knl1	4nfa_A
Dsn1	5lsk_D	5t58_D
Nsl1	5lsk_N	5t58_N
Nnf1	5lsk_B	5t58_B
Mis12	5lsk_A	5t58_A
Ndc80	2igp_A	2ve7_A
Spc24	3vz9_D	2fv4_B	2ftx_B	4geq_B	2ve7_C
Spc25	3vz9_B	2ftx_A	2ve7_A
Nuf2	2ve7_C
Ska1	2lyc_A	4c9y_A	4aj5_A
Ska2	4aj5_K
Ska3	4aj5_1
Zwilch	3if8_B	3if8_A
Zw10	3k8p_C
Aurora	4c2v_A	5l8l_A
Incenp	4af3_D	5k3y_C	4c2v_C	2qfa_C
Surviin	4mtz_A	3m1d_A	1g73_C	1i4o_C	1jd5_A	1se0_A	2i3h_A	2poi_A	2qfa_A	2vm5_A	3hl5_A	3m1d_A	3mup_A	3siq_A	3t6p_A	4hy4_A	4j44_A	4mtz_A	4wvt_A
Borealin	2raw_B	2qfa_B	2kdd_A
Plk	4x9r_A	4rs6_A
Plk kinase	4c2v_A
Plk polo	4x9r_A	4rs6_A
Sgo	3fga_D
CenpA	3r45_A	3nqu_A	2yfv_A	2l5a_A	3nqj_A	2ly8_A
CenpC	4inm_V	2vpv_A
CenpE	1t5c_A
CenpH	5zo8_C
CenpI	5zo8_A
CenpK	5zo8_D
CenpL	4kr1_A	4je3_B
CenpM	4p0t_A
CenpN	4je3_B	6c0w_A	6eqt_A
CenpO	3zxu_A
CenpP	3zxu_B
CenpT	3b0c_T	3vza_E
CenpW	3b0c_W
CenpS	3vh5_A	3v9r_A	4e45_A	4ne3_A
CenpX	4e45_B	4ne3_B	3v9r_B
Csm1	4emc_A	3n4s_A
note that this is not an exhaustive list of all structures for each kinetochore protein. When a structure was known we list at least one pdb entry
